# Multiple distinct evolutionary mechanisms govern the dynamics of selfish mitochondrial genomes

**DOI:** 10.1101/2022.04.08.487647

**Authors:** Bryan L. Gitschlag, Claudia V. Pereira, James P. Held, David M. McCandlish, Maulik R. Patel

**Author notes:** Corresponding authors* (BLG); (MRP).

## Abstract

Cells possess multiple mitochondrial DNA (mtDNA) copies, which undergo semi-autonomous replication and stochastic inheritance. This enables mutant mtDNA variants to arise and selfishly compete with cooperative (wildtype) mtDNA. Selfish mitochondrial genomes are subject to selection at different levels: they compete against wildtype mtDNA directly within hosts and indirectly through organismal selection. However, determining the relative contributions of selection at different levels has proven challenging. We overcome this challenge by combining mathematical modeling with experiments designed to isolate the levels of selection. Applying this approach to many selfish mitochondrial genotypes in *Caenorhabditis elegans* revealed an unexpected diversity of evolutionary mechanisms. Some mutant genomes persist at high frequency for many generations, despite a host fitness cost, by aggressively outcompeting cooperative genomes within hosts. Conversely, some mutant genomes persist by evading organismal selection. Strikingly, the mutant genomes vary dramatically in their susceptibility to neutral drift. Although different mechanisms can cause high frequency of selfish mtDNA, we show how they give rise to characteristically different distributions of mutant frequency among individuals. Given that heteroplasmic frequency represents a key determinant of phenotypic severity, this work outlines an evolutionary theoretic framework for predicting the distribution of phenotypic consequences among individuals carrying a selfish mitochondrial genome.
