## Supplementary_Table_1 for "Multiple distinct evolutionary mechanisms govern the dynamics of selfish mitochondrial genomes"

Data set	N	alpha	beta	gamma	delta	epsilon	LN(likelihood)
Empirical	29	63.48039255	18.71657772	9.353168359	1.366477261	-8.228971824	68.64041924
Bootstrap 1	51	46.67742335	14.47910456	3.88386726	1.332256417	-4.45666144	82.21746274
Bootstrap 2	26	62.87443724	18.22035173	8.803550046	1.493692888	-7.161501274	69.11987261
Bootstrap 3	64	25.7338003	7.843127664	1.208892399	1.507423301	-2.02918142	67.74367675
Bootstrap 4	31	20.98182623	6.191673054	7.722447287	1.411212298	-6.644693523	61.53652791
Bootstrap 5	23	434.5788168	126.9197592	1.458359762	2.906590032	-0.607986188	54.49454409
Bootstrap 6	52	19.38296199	5.513782473	4.231268602	1.320369187	-4.844023968	72.0963736
Bootstrap 7	41	8.670459503	2.143164169	7.65654689	1.316145084	-7.160654671	46.19864724
Bootstrap 8	27	35.51142792	10.90611255	34.41981501	1.366375163	-26.6621675	43.58565884
Bootstrap 9	35	73.14105466	22.42419576	1.055799409	1.894260878	-1.207409303	65.79211361
Bootstrap 10	33	806.0629249	262.034557	0.617293075	2.590660962	-0.264043391	77.96340634
Bootstrap 11	50	19186.56867	5880.46274	22.32262226	1.25931246	-18.24321038	67.93049843
Bootstrap 12	47	17.895468	5.009819618	7.994717501	1.280720449	-7.447503206	49.09420704
Bootstrap 13	26	10.75905804	3.04641608	4.787836596	1.521809434	-4.317973804	35.422042
Bootstrap 14	50	19.47623161	6.565186459	8.283239148	1.279768643	-7.46701666	43.05959432
Bootstrap 15	59	42.19350923	13.47719223	6.501526356	1.273527241	-6.322398767	84.52108322
Bootstrap 16	22	56.74611497	15.0609268	1.43970184	2.618170395	-0.765474778	64.52808398
Bootstrap 17	32	9.966292182	3.066271741	5.404832225	1.438128858	-5.132862392	51.87480899
Bootstrap 18	26	70.65745864	23.07323436	14.35981261	1.391487308	-11.31433216	65.84825377
Bootstrap 19	41	46.43646972	13.39351484	7.520378421	1.325937117	-7.314985754	69.65185857
Bootstrap 20	20	2273.569695	621.4128552	9.894080409	1.43752228	-8.493301535	65.16867609
Bootstrap 21	27	42.78763695	12.18128509	4.109871973	2.410866063	-2.636656087	81.48587731
Bootstrap 22	28	19.50705643	5.811161168	1.609784162	2.114805093	-1.267011365	62.59874207
Bootstrap 23	38	48.56385809	13.13920324	13.90026401	1.297474558	-12.00750596	58.34464405
Bootstrap 24	30	4976.734354	1330.048761	13.83882454	1.288554655	-12.17269414	54.37940686
Bootstrap 25	30	4827.926985	1502.302899	10.4566325	1.362591003	-9.094682371	66.4435373
Bootstrap 26	25	56.63196594	16.06000483	11.76968058	1.474654003	-9.490591031	62.53936278
Bootstrap 27	21	1819.828999	551.0733856	11.01290767	1.419915706	-9.06459968	56.3552893
Bootstrap 28	52	13.78167115	4.029027803	2.734374427	1.386375426	-3.435815283	63.31709746
Bootstrap 29	20	145.2788459	43.43609681	2.2924383	2.688810414	-1.23960682	90.79265143
Bootstrap 30	27	25.24678345	7.302434582	4.660335274	1.449499841	-4.672364303	51.62131
Bootstrap 31	28	14.93568655	4.657310477	6.349562344	1.436116022	-5.627316698	59.64963663
Bootstrap 32	47	25.31134792	6.978370284	0.601119329	1.993148473	-0.76765932	54.71832177
Bootstrap 33	28	4729.405254	1356.872206	12.98072024	1.340160377	-11.1954132	59.65887266
Bootstrap 34	36	20.55726448	5.5337949	32.20997456	1.318583095	-25.73483262	69.40965015
Bootstrap 35	21	2406.266425	644.0571922	1.567072337	4.550798063	0.00678077	80.14916714
Bootstrap 36	27	3262.119786	921.4452543	11.45562469	1.376072776	-10.14437737	69.53869001
Bootstrap 37	53	6.41148846	1.665054966	7.249235631	1.299684864	-6.598685026	63.85672279
Bootstrap 38	100	6.451391866	1.896240584	3.801234136	1.320344223	-4.068724926	52.54628795
Bootstrap 39	29	126.3615526	36.46681814	18.25297943	1.332277623	-14.66225884	63.47433232
Bootstrap 40	53	14638.52443	4310.605965	0.700977822	1.576339865	-1.688341644	78.2201767
Bootstrap 41	93	38.120279	12.19590405	0.420123377	1.923643294	-0.731183507	55.90685437
Bootstrap 42	38	35.54691448	11.52852834	10.54000205	1.419246538	-8.537543362	69.05028968
Bootstrap 43	27	1462.671927	431.8540034	5.137700985	1.464471037	-4.862000823	68.71145863
Bootstrap 44	44	14.83732371	4.690297791	12.40064212	1.321692846	-10.32096672	53.58941388
Bootstrap 45	24	275.4185449	77.33297184	1.328628342	2.826761541	-0.56842186	67.20527309
Bootstrap 46	20	7959.842733	2345.991907	12.77537283	1.520989354	-9.993553126	56.83854948
Bootstrap 47	30	26.53549893	7.95367066	7.653350553	1.358936019	-6.867130261	60.55210135
Bootstrap 48	23	46.60389466	13.52077266	13.05011766	1.470993742	-10.3465905	61.57633921
Bootstrap 49	45	4.366704825	1.302730881	7.407813562	1.34562343	-6.326869208	72.81344929
Bootstrap 50	27	3180.019122	1061.30342	6.624893991	1.426113629	-6.050353906	69.99978179
Bootstrap 51	46	1553.541975	394.8208507	203.4564521	1.274356171	-162.2023284	56.96274616
Bootstrap 52	28	31691.89595	9856.904245	7.529003126	1.464513928	-6.560317875	85.50074059
Bootstrap 53	21	133.7177315	42.0993287	1.573283502	2.19660043	-1.239591412	63.14171499
Bootstrap 54	44	25.71186406	7.818258562	12.76689684	1.282348002	-10.58225018	85.57513609
Bootstrap 55	27	13425.98907	4217.855649	11.89447536	1.375047967	-9.812465818	78.95659982
Bootstrap 56	30	27.23897924	7.619733456	7.770578994	1.402753498	-6.761868188	63.82537095
Bootstrap 57	23	2296.316148	715.0281928	12.19339639	1.364842272	-10.09053489	47.34831539
Bootstrap 58	32	405.0650043	117.339159	0.608283027	2.057698708	-0.792513761	75.21410083
Bootstrap 59	26	61.99184651	18.18912521	8.453726226	1.393930546	-7.55661052	57.46421102
Bootstrap 60	100	48.18108592	14.93349297	0.675585653	1.635396157	-1.378001788	62.52184856
Bootstrap 61	28	26.38424689	6.482847355	0.940665983	2.397786924	-0.611472625	51.21578331
Bootstrap 62	28	47.3904428	12.97857286	1.455357347	1.74725525	-1.778718313	54.70057825
Bootstrap 63	24	21.05309549	5.063455629	9.900429349	1.452606851	-8.38237197	54.62161174
Bootstrap 64	43	50.12263559	15.6489242	3.109788245	1.3565069	-3.926279589	60.07021703
Bootstrap 65	21	1816.757395	559.4420393	8.186035396	1.471088037	-6.89757388	64.2452922
Bootstrap 66	34	34.31914306	10.06875714	11.56806862	1.360757158	-9.936676798	57.19693069
Bootstrap 67	34	27.57094398	9.267843139	9.113616876	1.386668061	-7.62271699	64.38151708
Bootstrap 68	28	24.79824261	7.999314024	6.813453691	1.435831224	-5.906052945	61.14528425
Bootstrap 69	49	18.97487261	5.946459892	5.857176697	1.355931498	-5.47937178	77.88452911
Bootstrap 70	25	3031.477506	918.8750628	11.71447665	1.386291386	-9.838072772	49.85972472
Bootstrap 71	32	63.20813121	19.72648632	12.41743385	1.371112788	-10.37389627	66.27770042
Bootstrap 72	21	1338.900738	402.0768912	5.774301962	1.512390715	-5.178037076	69.19710581
Bootstrap 73	21	2600.903796	754.0023983	8.064247526	1.4719482	-6.924964731	60.29020369
Bootstrap 74	36	23.61665557	6.698253073	2.728130746	1.42296889	-3.293866872	50.88095099
Bootstrap 75	29	50.67892224	16.31235782	11.06439637	1.362013152	-9.268152484	68.15100824
Bootstrap 76	22	2150.104136	601.9415103	13.46835846	1.437115418	-11.29240713	65.58904672
Bootstrap 77	33	56.77048354	17.08666901	15.60024562	1.345777966	-12.70078213	68.38810125
Bootstrap 78	26	20.84696564	6.064300271	6.995531973	1.455917206	-6.016894833	63.28613261
Bootstrap 79	28	68.94641501	20.55750114	8.279811793	1.389686315	-7.387399722	65.03816215
Bootstrap 80	34	25.92383071	8.029912975	12.0915718	1.315564525	-10.18473201	38.68708121
Bootstrap 81	31	26.59508677	7.878989691	1.991515287	1.971094204	-1.636091549	75.52637102
Bootstrap 82	79	3.482976208	1.05053543	33.51314826	1.317287421	-25.05104511	62.66263148
Bootstrap 83	36	29.18837767	9.520504932	3.861399611	1.443348307	-3.881307936	51.1145431
Bootstrap 84	27	141.7713356	36.93740982	1.252550846	2.086327844	-1.102357987	65.97263642
Bootstrap 85	43	38.91996506	11.63501885	3.584593331	1.350920804	-4.265897229	62.96970488
Bootstrap 86	51	15.92170942	4.57015644	11.26508405	1.278855452	-9.758330375	58.39119154
Bootstrap 87	125	13.24023339	3.697895469	0.718446211	1.764060453	-0.991870613	67.82169284
Bootstrap 88	50	19.366649	6.074065838	12.10291308	1.305091607	-10.24520366	49.84558689
Bootstrap 89	23	1949.210235	536.9846455	10.57579945	1.403868635	-8.940446731	68.9973211
Bootstrap 90	35	75.03867698	23.33085875	5.516761943	1.359904451	-5.538835647	80.5192346
Bootstrap 91	52	1.765050706	0.368729101	10.31774688	1.259991318	-8.736145325	53.55922778
Bootstrap 92	21	30.81122563	8.868495471	1.87521968	2.45731861	-1.192602302	45.44927729
Bootstrap 93	23	325.9793043	87.0364455	1.692677584	3.927692034	-0.266625811	59.5953569
Bootstrap 94	73	26.17140726	7.333023868	0.410789529	1.821786153	-0.868532991	46.0951547
Bootstrap 95	34	3121.44908	944.6580004	11.37349006	1.349631504	-9.604262685	88.57482378
Bootstrap 96	28	29.496406	8.835400561	8.492465188	1.480858361	-6.946114023	79.38464173
Bootstrap 97	48	21.96149067	6.542966946	7.546881007	1.31491688	-7.025841917	78.34470564
Bootstrap 98	27	26.94004208	8.844252512	9.274742272	1.418293669	-7.732639515	70.75651771
Bootstrap 99	51	79.00698773	24.67123304	0.93496371	1.746765197	-1.307961162	83.59955727
Bootstrap 100	41	40.82366598	11.44863154	10.3271247	1.300867053	-9.373647149	67.04320772
