## Supplementary_Table_2 for "Multiple distinct evolutionary mechanisms govern the dynamics of selfish mitochondrial genomes"

Data set	N	alpha	beta	gamma	delta	epsilon	LN(likelihood)
Empirical	50	227.071867	48.69550784	8.737674808	2.485417762	-7.111434011	79.19593496
Bootstrap 1	47	33345.11547	6954.943809	13.26505636	2.127233997	-11.10032346	73.18970839
Bootstrap 2	49	98.60504537	23.42511035	7.750597573	3.101206019	-5.780934982	72.39984222
Bootstrap 3	48	906.725657	191.4728991	4.840419281	4.490440997	-2.972797237	74.30293593
Bootstrap 4	46	41.85596652	9.511293091	4.701397715	3.814318981	-3.104529025	58.34403913
Bootstrap 5	70	237.1422306	52.15243551	9.467184324	2.255922369	-7.924442612	77.47576489
Bootstrap 6	50	188.5922451	42.14659109	6.03898356	5.022565662	-3.75812706	69.59207118
Bootstrap 7	38	9020.018468	1855.442435	7.533208484	3.20345758	-5.727793253	69.63760712
Bootstrap 8	43	370.0163438	78.88122633	9.260923126	2.684766279	-7.346980604	66.80361295
Bootstrap 9	52	7050.275998	1638.251497	12.0068516	2.074789604	-10.00799509	68.03118527
Bootstrap 10	38	191.2917196	39.3566836	9.715650416	2.631823383	-7.919295964	67.86130757
Bootstrap 11	38	120.5732989	26.81658809	5.626580464	3.713027469	-3.89713501	68.55221669
Bootstrap 12	36	276.6422748	59.20368361	7.833480324	5.651900738	-5.050746612	77.7965312
Bootstrap 13	49	235.3688663	50.63531071	9.233625888	3.943238192	-6.646515467	68.71429464
Bootstrap 14	44	95.88280414	20.63372567	9.312124206	2.112040662	-8.033794386	71.15042589
Bootstrap 15	58	188.3023878	40.43757848	5.479703939	2.095323394	-4.952003973	79.69498665
Bootstrap 16	52	131.0084495	29.95658773	7.618125885	2.128763854	-6.551875024	70.07147109
Bootstrap 17	56	1896.528046	413.2614787	11.25209374	2.128361851	-9.474277971	69.34274588
Bootstrap 18	35	2196.04757	445.9316927	8.300259257	3.360817848	-6.234871649	67.83080772
Bootstrap 19	98	226.2839788	50.82021391	3.813441556	2.62697932	-2.991616273	74.6533761
Bootstrap 20	50	156.1815185	34.6289163	9.595413111	2.187345192	-8.131167163	77.8521711
Bootstrap 21	59	278.4391751	61.20373689	6.225632529	8.574727833	-3.196899745	81.90750733
Bootstrap 22	46	68.24194558	16.60288934	6.206809778	2.794353292	-4.760806947	65.74845147
Bootstrap 23	46	463.9043972	103.0826428	7.231882385	7.519359721	-4.157724001	79.14731541
Bootstrap 24	41	868.2255634	186.2977744	7.996411298	2.020437669	-7.109733409	71.83399743
Bootstrap 25	38	2528.998431	552.767743	12.27206347	2.01564507	-10.46255124	65.54104572
Bootstrap 26	63	72.26537283	17.62422478	6.643448641	3.507972286	-4.688142078	78.58660323
Bootstrap 27	48	713.5534041	147.9624126	6.114135061	2.081018006	-5.587868776	73.62755799
Bootstrap 28	100	164.2427916	34.93747455	5.513359905	2.271064683	-4.758378192	92.80655361
Bootstrap 29	37	474.7933838	93.11866544	13.13783154	2.074171181	-11.3342736	68.27650616
Bootstrap 30	47	2038.456806	430.8483172	14.8653554	1.973828801	-12.50532039	69.32192922
Bootstrap 31	89	70745.71981	14895.42249	9.485636302	2.067549517	-8.202155972	84.6728599
Bootstrap 32	47	2106.074077	408.3235988	4.087153252	2.425197485	-3.677887058	78.8679328
Bootstrap 33	56	2590.127888	542.4517916	11.69656218	1.931983545	-10.04678313	68.05352116
Bootstrap 34	42	286.9213721	55.68411804	11.49630037	2.508974194	-9.358877144	73.39575584
Bootstrap 35	125	372.0003598	81.31496788	12.42386182	2.196754449	-10.31562956	72.6080307
Bootstrap 36	34	10444.09465	1961.62636	4.507433215	3.799960658	-3.12014361	78.09534886
Bootstrap 37	48	22.46387559	5.617591605	8.688800257	2.119889132	-7.299543035	63.38390534
Bootstrap 38	80	123.8768578	27.31558031	12.20653611	2.056883506	-10.26857764	65.44789518
Bootstrap 39	65	99.32859697	21.48104268	8.182417183	4.022512962	-5.754426972	84.56969198
Bootstrap 40	44	2568.682515	567.0346539	5.927563548	6.697875885	-3.316145596	80.65533056
Bootstrap 41	55	207.5564839	49.46287791	10.07169929	2.241487008	-8.321362478	77.04059905
Bootstrap 42	55	87.66760597	19.9553321	11.89711048	2.141779419	-9.919646335	76.10226588
Bootstrap 43	41	256.2273537	52.30100104	7.205940303	2.475514147	-5.997800245	68.6758986
Bootstrap 44	37	162.5521351	34.48737773	4.983058239	5.68907055	-2.760084214	59.22495451
Bootstrap 45	45	51164.17322	10232.35719	6.853723735	3.6941844	-4.927498187	71.96066404
Bootstrap 46	61	2371.459238	510.0964936	6.31189368	8.766083833	-3.235878099	76.39682734
Bootstrap 47	45	2341.910601	484.510352	9.501986285	11.67646183	-5.491584037	80.97065415
Bootstrap 48	53	29.70619197	7.4892583	7.563987693	2.050433482	-6.363040221	61.20145919
Bootstrap 49	53	6606.52642	1318.844866	12.31530571	2.058403518	-10.57574769	69.39290368
Bootstrap 50	33	2001.543006	411.2219634	12.64777146	2.054102932	-10.91292024	77.76926667
Bootstrap 51	55	250.1714788	56.2841491	11.66577258	2.532283895	-9.301896293	72.34947582
Bootstrap 52	68	94.4442301	23.04562097	10.5420602	2.684046602	-8.090720321	79.0874276
Bootstrap 53	51	2533.516703	533.3941584	4.531655374	3.39242069	-3.18924241	70.16635751
Bootstrap 54	52	610.8601975	129.0215916	19.07255757	1.980412008	-15.8708289	63.65409526
Bootstrap 55	55	16812.15634	3514.480139	4.946616506	6.353906183	-2.639594998	80.23427443
Bootstrap 56	59	52.13527201	13.29152693	3.614259687	3.008931032	-2.553912015	68.1357448
Bootstrap 57	55	106.6348739	23.33693407	8.612424266	4.515386664	-5.898314091	63.66590689
Bootstrap 58	55	55.8410474	12.99458633	7.763211287	2.166604342	-6.598632972	68.46526715
Bootstrap 59	53	2866.095747	587.838078	6.184546408	6.735269841	-3.523511577	83.15682705
Bootstrap 60	36	277.8186964	61.1891346	13.87639079	2.095175847	-11.64324125	71.09509379
Bootstrap 61	41	201.7340496	44.14245398	12.33429144	2.750759643	-9.730172175	76.1129141
Bootstrap 62	41	130.315003	30.54270103	8.245901886	2.293236687	-6.846546618	68.43645634
Bootstrap 63	44	130.0693617	27.2684976	7.058329011	2.597611172	-5.749830351	86.32691207
Bootstrap 64	54	427.744278	94.89630861	9.435538626	2.121311548	-8.025030646	68.58179436
Bootstrap 65	54	883.6088874	174.3907515	8.482689989	2.853989654	-6.645428725	85.79417833
Bootstrap 66	36	158.0947318	34.69416251	16.34526472	2.086385462	-13.62408266	70.85404515
Bootstrap 67	46	378.7969533	83.27665335	7.279932198	3.111808727	-5.454904047	71.48498527
Bootstrap 68	43	519.6262054	114.8802945	11.28468998	2.109944338	-9.545755502	70.76463869
Bootstrap 69	38	109.3131975	22.71379518	7.470731735	4.311724532	-5.11642984	67.14107061
Bootstrap 70	42	584.5302664	126.5421624	6.013409916	6.591140188	-3.405633395	71.20811806
Bootstrap 71	51	674.5620124	138.5644384	17.19154092	2.026154591	-14.42143431	71.09842777
Bootstrap 72	80	256.9556123	56.62163391	3.256628899	2.143434879	-3.022727612	65.93780669
Bootstrap 73	51	2755.033428	611.8211627	4.646547368	2.538630175	-3.881520707	73.02448799
Bootstrap 74	56	96.88177187	20.70397703	8.939919088	2.741002749	-6.966901707	63.08009061
Bootstrap 75	53	127.0978323	27.0624085	5.135789629	2.918313518	-3.892431207	71.30587628
Bootstrap 76	52	57.36873037	12.13986842	11.18459441	2.931255491	-8.744682618	74.36341037
Bootstrap 77	56	81.85830185	17.75111957	11.52999018	2.070659154	-9.756044625	82.36307621
Bootstrap 78	67	29966.03874	6391.616542	11.68859477	2.024653966	-9.943953149	74.90569318
Bootstrap 79	71	531.7991004	109.7141352	9.47690721	1.970063706	-8.226006138	76.80908954
Bootstrap 80	52	119.4534663	28.44679876	10.08504961	2.135129678	-8.407582849	64.85720046
Bootstrap 81	35	743.3412495	163.5753332	9.492825173	2.564894229	-7.594533956	73.94148715
Bootstrap 82	45	2624.404914	586.6926344	5.84821841	9.541871102	-2.806385703	74.84462034
Bootstrap 83	34	1119.699818	222.1199714	4.189605818	4.300889463	-2.694226559	73.52699361
Bootstrap 84	82	39.42993359	8.825456938	10.62126814	2.054611107	-9.054768097	69.41149548
Bootstrap 85	31	1625.868359	313.6512461	10.59388087	2.606684004	-8.693186135	71.12393587
Bootstrap 86	98	214.6037527	48.31007485	5.740345189	2.013215176	-5.034892019	77.5787939
Bootstrap 87	36	6779.842606	1509.940736	10.29229321	2.461464594	-8.402714169	68.5598997
Bootstrap 88	37	3732.329512	804.9456897	17.9805542	2.080873718	-14.93439701	84.41894389
Bootstrap 89	49	792.4108118	177.3917316	4.916781054	5.225213759	-2.778077143	70.36327282
Bootstrap 90	56	337.3418545	72.44754671	15.18074669	1.93014273	-12.74873054	79.50990755
Bootstrap 91	51	322.0488705	74.60302749	9.334769585	2.578158911	-7.399169964	82.72476119
Bootstrap 92	63	8500.818428	1972.562687	9.434863693	2.170825738	-7.89401857	82.05524991
Bootstrap 93	50	65.0355647	15.37985391	9.09869002	2.196311097	-7.63343825	71.06724573
Bootstrap 94	52	144.0614337	30.4192414	14.84464652	1.964785162	-12.52807956	76.69045685
Bootstrap 95	45	3238.274829	682.2236755	13.33423038	2.03596036	-11.32047917	79.05726914
Bootstrap 96	49	200.0503855	44.81812157	9.151651201	2.32442606	-7.517075066	71.78190973
Bootstrap 97	59	709.601206	149.146784	13.91080865	2.617155052	-11.15757662	84.64403371
Bootstrap 98	45	156.5821437	32.99622203	6.606304601	5.658507324	-4.148116036	69.27388883
Bootstrap 99	46	87.45214591	19.79553769	5.33349912	5.404301635	-3.087290536	75.01236915
Bootstrap 100	68	220.7042634	44.23316351	13.08665305	2.100410855	-11.10317398	80.09053681
