## Supplementary_Table_3 for "Multiple distinct evolutionary mechanisms govern the dynamics of selfish mitochondrial genomes"

Data set	N	alpha	beta	gamma	delta	epsilon	LN(likelihood)
Empirical	46	48.75826315	9.927400099	0.749951258	4.062703804	0.057717192	52.7065482
Bootstrap 1	88	69.73901042	16.15959058	2.590025117	2.130212417	-2.493832504	59.71774068
Bootstrap 2	45	82.580377	15.66858455	0.607790879	4.625493301	0.352503626	58.07976588
Bootstrap 3	40	48.88674751	9.70921753	0.633180035	4.741035521	0.345939448	66.83079837
Bootstrap 4	28	902.0970976	177.8069846	2.595989175	2.340375646	-2.627550354	71.48371155
Bootstrap 5	53	25.82890339	5.533740712	2.043790444	8.122624397	0.057820265	69.06625295
Bootstrap 6	51	42.97756499	9.485342727	1.085498027	4.219169809	-0.068137749	67.04386135
Bootstrap 7	29	156.4610313	29.56777949	1.219574623	5.673531238	0.059838361	58.37741825
Bootstrap 8	53	112.0299995	20.24032371	0.994646146	4.989159445	0.191421392	67.33441141
Bootstrap 9	48	3063.508662	602.125321	0.917778206	2.922945027	-0.64849511	65.06535036
Bootstrap 10	75	55.55233203	10.57939772	0.638834439	5.943212137	0.762797952	62.9245716
Bootstrap 11	40	107.2416826	21.5374433	0.72074905	3.95743304	-0.019035992	64.39812658
Bootstrap 12	38	88.64817029	16.29114117	1.314378014	6.351509965	0.206775382	60.79075216
Bootstrap 13	61	64.78626627	12.58358615	0.639090264	5.854308763	0.618995945	61.63367894
Bootstrap 14	47	71.899739	16.31344826	0.755454709	4.86005543	0.310771518	70.34502221
Bootstrap 15	59	54.93193292	11.95700647	0.711655589	4.684551956	0.374974127	66.6327544
Bootstrap 16	38	40.71702264	7.115589635	1.197495551	5.556330811	0.137325996	62.42452153
Bootstrap 17	36	33.9313815	7.040376006	0.672621814	4.101682243	0.110679204	69.8517137
Bootstrap 18	56	28.39815484	6.468956665	0.782263359	4.415637919	0.248739614	72.18643279
Bootstrap 19	69	58.26195432	11.11308996	0.616488715	6.117332694	0.741470333	56.1298478
Bootstrap 20	49	16.38779521	3.808777425	0.794578473	4.485837848	0.249680376	63.34304692
Bootstrap 21	42	378.8657074	71.73306797	3.429572997	8.203989521	-1.134665672	64.7492212
Bootstrap 22	45	55.64215303	11.26719777	1.744745396	6.892593923	0.067212894	65.35092059
Bootstrap 23	45	82.81311977	17.51246037	1.260866111	5.347057843	0.056279293	73.88785884
Bootstrap 24	35	36.31616658	7.34829292	1.721685221	9.225434606	0.298806572	71.36100336
Bootstrap 25	39	294.097975	60.63072685	0.669780959	3.935062341	0.027890333	58.70222425
Bootstrap 26	33	2535.652657	479.6920604	2.202467114	14.17894958	0.464834713	61.2692257
Bootstrap 27	42	1733.15078	289.4788568	7.099764982	1.835560558	-7.05589686	68.55579188
Bootstrap 28	36	113.5917225	24.70606855	2.275062055	9.835667906	0.050476173	62.58478127
Bootstrap 29	58	3809.956575	739.3627012	0.627059028	5.71614995	0.632340562	73.31417765
Bootstrap 30	53	889.9260312	188.1475043	1.466402689	3.303610485	-0.779447635	60.31648291
Bootstrap 31	51	31.36896502	5.647641468	1.238037102	5.631549175	0.187698602	57.78453924
Bootstrap 32	49	43.34291377	9.316198116	1.595835468	7.816713145	0.311380895	65.30906629
Bootstrap 33	38	80.67077666	16.2871193	1.540678252	6.026947307	0.035242385	59.86933587
Bootstrap 34	32	78.13459043	15.60463951	1.167249516	5.452291754	0.101149254	59.73676672
Bootstrap 35	59	66.5312395	14.42608853	1.05743821	4.943581809	0.161327542	60.464219
Bootstrap 36	38	112.3310798	21.91802009	1.035851623	4.421505347	-0.064053375	59.98364067
Bootstrap 37	49	22.86371885	5.122533798	0.923580847	4.718082557	0.134041013	65.89819253
Bootstrap 38	51	32.5550863	7.011586041	1.403242967	6.519338864	0.229428204	71.78796447
Bootstrap 39	49	22.07635318	5.541973783	0.830341305	4.843431751	0.314859008	66.32634507
Bootstrap 40	40	3897.485791	785.8391525	6.714521389	1.885430176	-6.359445293	62.05445386
Bootstrap 41	63	157.6306851	32.64862319	0.571363208	6.983761271	0.997072246	66.49674492
Bootstrap 42	71	99.51646786	20.79929747	1.153230124	4.267036198	-0.130132413	73.71702612
Bootstrap 43	42	57.74431252	11.14505522	1.089442796	5.474427582	0.178573061	68.4090365
Bootstrap 44	52	19.97728632	4.345647071	0.92795147	5.722046849	0.489173316	48.3966199
Bootstrap 45	31	263.8501469	49.7263287	1.91264638	3.745946672	-1.056551683	52.65280137
Bootstrap 46	39	35.99094554	7.115368434	0.6002615	5.478021307	0.568072011	51.16768327
Bootstrap 47	45	41.08872322	9.043045473	0.799677716	4.856568212	0.246976998	53.11383497
Bootstrap 48	49	63.44274633	14.84084139	0.826722326	4.120003168	0.049661167	60.62543177
Bootstrap 49	39	61.02979839	13.54544517	1.46974103	6.74185324	0.236801953	66.8856483
Bootstrap 50	29	17.09110123	3.800990914	2.386327303	11.17919791	0.165876299	55.1776434
Bootstrap 51	49	119.8128875	20.60560684	1.146589988	7.082569163	0.484035741	63.52375132
Bootstrap 52	125	69.49009575	12.96692152	0.525073011	8.38448994	1.239545277	64.06181532
Bootstrap 53	34	19.81489937	4.497792059	1.720452042	7.754020965	0.141338543	55.08673402
Bootstrap 54	70	39.21800158	9.131105817	0.655914928	8.484783758	1.20481511	63.7859647
Bootstrap 55	57	52.960571	11.57557873	0.799819613	4.80986328	0.296848587	63.10870128
Bootstrap 56	61	8888.639277	1633.910953	9.287588145	1.931684537	-8.630477328	74.47888768
Bootstrap 57	54	54.78867082	8.655561769	0.5273122	5.585376912	0.669694259	62.06648791
Bootstrap 58	55	153.233687	32.87762992	0.84452076	3.803985964	-0.096675057	67.45654111
Bootstrap 59	177	88.6541308	17.89135047	0.82560198	3.716694661	-0.192197941	73.51811921
Bootstrap 60	59	32.33292262	6.70621049	0.615697702	7.064371392	0.981014308	63.12481114
Bootstrap 61	39	196.9228373	41.60735384	1.787363615	6.682132499	-0.016246571	66.82921457
Bootstrap 62	67	57.67190921	11.63624055	0.828564523	4.013405115	0.048197733	68.98315329
Bootstrap 63	44	61.43725663	10.72189862	0.65258834	3.955257235	0.063257601	76.74010325
Bootstrap 64	90	19.22038391	4.805070104	1.04767201	4.350093634	0.093320248	76.72082283
Bootstrap 65	36	19.95079004	4.794321487	1.204270389	6.709105664	0.414388609	64.24561914
Bootstrap 66	40	222.3261598	45.53960915	1.937557703	7.184627333	-0.128923148	77.36022968
Bootstrap 67	29	72.61602622	11.38794304	2.865863257	10.27713105	-0.477416435	61.40937481
Bootstrap 68	39	75.99963689	14.92763015	0.676577471	3.978701684	0.058541083	61.99539615
Bootstrap 69	29	895.1332395	171.468814	0.77922402	5.865055783	0.41105597	57.91281925
Bootstrap 70	43	49.90989086	10.9259907	1.112133469	5.470473255	0.226239317	67.16313758
Bootstrap 71	58	83.1549642	17.88041728	0.745130007	3.877143619	0.07287102	57.70648607
Bootstrap 72	39	481.6640645	94.73580938	1.684162664	6.485065286	-0.024986048	80.67255409
Bootstrap 73	50	10622.75251	1803.149356	0.673973307	4.7095678	0.248528737	65.62522703
Bootstrap 74	44	64.08167264	12.9611135	0.695226978	4.027033735	0.093384456	58.56284862
Bootstrap 75	48	107.7050943	21.23965302	1.106845032	3.975861013	-0.206502047	73.45241096
Bootstrap 76	35	717.7932953	129.6850948	1.724937761	2.132936213	-2.15144951	78.54217158
Bootstrap 77	68	22.68646522	5.605580353	0.952267305	4.184053858	0.076369494	61.31841403
Bootstrap 78	41	5868.981289	977.1714658	2.108534208	7.376207199	-0.245486686	79.72395464
Bootstrap 79	34	28.87024365	5.365691164	0.602925558	4.787379523	0.337837739	53.31078305
Bootstrap 80	35	21.3361771	4.701220071	1.452309958	4.650038596	-0.285323868	56.11439497
Bootstrap 81	1000	106.895784	20.16677696	0.505336669	5.984543466	0.720884081	70.64176214
Bootstrap 82	92	32.09103912	6.948022865	3.672861227	2.022182224	-3.60359949	60.96282411
Bootstrap 83	55	100.9475475	23.69515413	0.747198963	4.478510955	0.268625132	72.88108029
Bootstrap 84	48	98.5665064	21.33555898	1.408019163	5.507839597	-0.004130272	72.73474859
Bootstrap 85	46	85.34248745	15.23457833	0.591050254	4.880028304	0.42458516	66.42940789
Bootstrap 86	85	133.3221016	23.51318775	0.597614249	5.67388167	0.57110376	75.37921218
Bootstrap 87	71	59.18687063	12.85363259	0.86584696	4.019171908	0.048039516	61.58322034
Bootstrap 88	62	31.81633369	6.689087588	0.80715846	4.075032329	0.109261539	50.90186153
Bootstrap 89	47	29.05574176	6.786129559	0.791413006	4.996635759	0.344864219	71.00428972
Bootstrap 90	64	77.73129299	16.20065167	0.791485704	4.005092034	0.078369358	66.82111051
Bootstrap 91	38	77.68719302	12.40233185	0.537376489	4.033354152	0.154114443	71.85264635
Bootstrap 92	53	38.19366716	8.178412352	0.69524244	4.8264164	0.411125114	56.2435405
Bootstrap 93	72	61.10139181	11.10799697	0.771783413	4.365236132	0.210291179	62.67315337
Bootstrap 94	61	101.4946773	24.75806815	2.580103685	8.435527917	-0.287933761	75.41868233
Bootstrap 95	56	62.13804959	12.10053877	0.750218099	3.931175384	0.049097157	55.71350447
Bootstrap 96	72	65.93835687	13.85110275	0.59457031	7.176047618	1.000789302	65.32660539
Bootstrap 97	41	76.41492652	15.792375	0.645172461	5.250686903	0.461677824	63.16446239
Bootstrap 98	53	75.82490175	15.48885254	0.780642141	4.260805685	0.130160551	61.03968764
Bootstrap 99	55	965.0033578	178.9100258	0.659578354	4.440660444	0.252033343	67.94095427
Bootstrap 100	69	67.70159341	14.65312117	1.049651349	4.873585028	0.169012816	68.0432572
