## Supplementary_Table_4 for "Multiple distinct evolutionary mechanisms govern the dynamics of selfish mitochondrial genomes"

Data set	N	alpha	beta	gamma	delta	epsilon	LN(likelihood)
Empirical	44	26.07664217	0.037540917	3.958775276	1.203599843	-4.290753164	28.1795223
Bootstrap 1	39	41.85914096	0.01164149	1.143066713	3.884684293	0.316719377	32.12192712
Bootstrap 2	32	1.455948948	0.102506031	1.080721416	3.167576063	0.030089764	32.48265928
Bootstrap 3	32	3.247153891	0.194209156	2.083006964	1.488285521	-2.135464225	32.98656604
Bootstrap 4	33	38.00659621	1.00E-16	7.644553676	1.283181296	-6.399539305	31.27622049
Bootstrap 5	56	66.88580755	0.422630157	0.756354082	3.625212905	0.479673305	33.60271922
Bootstrap 6	177	242.0966494	0.630737671	48.99550542	1.014653648	-43.36951474	39.75144002
Bootstrap 7	37	0.071668113	0.004650406	1.295037554	2.944712315	-0.157348552	38.22508793
Bootstrap 8	18	14.67731984	1.375203969	2.556322997	1.875778069	-1.985843262	41.37525269
Bootstrap 9	125	2.728569087	0.065163588	5.007991934	1.080853245	-5.851803218	41.30996736
Bootstrap 10	26	164.9428647	1.00E-16	1.707680564	1.573261001	-1.692409252	40.72378398
Bootstrap 11	177	48.24275587	0.027078164	11.31403262	1.029363032	-11.06454241	35.07768355
Bootstrap 12	354	132.9899411	8.88E-06	12.82142477	1.011116512	-13.31283971	32.25021909
Bootstrap 13	37	35.9417966	8.06E-05	11.96730419	1.142331136	-11.05724289	38.57347203
Bootstrap 14	24	123.1990327	2.246644312	9.134440951	1.129407351	-8.868783816	30.90723942
Bootstrap 15	97	1.72E-05	6.93E-07	12.98039837	1.031333437	-12.90338643	41.10283576
Bootstrap 16	49	220.7150564	1.88E-09	6.979041028	1.103264658	-7.188223456	50.70103489
Bootstrap 17	50	1045.92193	79.60501092	89.05606046	1.107486634	-79.01474456	37.69227339
Bootstrap 18	55	0.070329679	0.001912987	1.467671164	2.572686214	-0.524991705	43.37405808
Bootstrap 19	96	45.46538227	0.094257568	0.717174471	1.76054527	-0.749840637	42.33732228
Bootstrap 20	1000	42.34571667	0.032502662	39.06831368	1.004332094	-34.88204153	49.13923754
Bootstrap 21	78	146.3833017	3.277602009	8.912393282	1.069634083	-9.202603966	44.6690134
Bootstrap 22	69	4.565344445	2.73E-07	1.739043901	2.084467787	-1.100149845	51.82166937
Bootstrap 23	354	20.30413935	0.074772824	0.594631982	1.253688319	-1.788495021	51.26248631
Bootstrap 24	43	196.7689819	3.23E-09	3.888810834	1.156504418	-4.361579934	34.6715594
Bootstrap 25	22	205.6234874	23.9984702	9.377413825	1.186842025	-9.295119058	25.83275634
Bootstrap 26	100	77.61484587	0.150885922	0.678756028	2.438550252	-0.064745395	41.93052866
Bootstrap 27	125	406.3784802	9.946542532	0.848993053	1.105022919	-2.892129015	26.33529114
Bootstrap 28	707	0.108037293	1.00E-16	0.763549847	1.042811174	-3.699480966	41.82321749
Bootstrap 29	41	1168.07662	50.11358128	3.421834013	1.475659827	-3.057716609	41.61872821
Bootstrap 30	354	353.08485	0.171245806	143.1475441	1.011698125	-126.8184398	35.24486994
Bootstrap 31	26	29.21625895	1.917058455	0.640705759	4.742175418	0.879158151	35.02214761
Bootstrap 32	25	89.25463456	0.000333223	1.516525104	1.926977581	-1.024864542	34.88923432
Bootstrap 33	40	1.832503919	0.080007319	2.900093843	1.209184159	-3.80046511	35.89162758
Bootstrap 34	28	1241.874014	1.00E-16	1.02858823	3.94189247	0.418745326	25.94220771
Bootstrap 35	84	50.62339353	8.72E-12	4.700979205	1.082224695	-5.629067273	43.9688834
Bootstrap 36	44	1005.14002	31.43543825	6.304697321	1.165030803	-6.173314101	40.61506461
Bootstrap 37	66	796.8585157	82.17285131	5.994385357	1.099536291	-6.266818825	36.06994775
Bootstrap 38	28	115.5522391	0.198202311	2.234419816	2.484592129	-1.197667078	33.53467771
Bootstrap 39	88	0.017942345	0.001202846	0.861127039	1.33527621	-1.656241633	33.97917279
Bootstrap 40	125	0.378678856	0.02017031	3.521443705	1.078531384	-5.244981655	38.06829025
Bootstrap 41	38	12242.65051	1566.384802	6.157556928	1.234310584	-5.648405636	45.39222743
Bootstrap 42	250	142.1653852	4.307385968	2.07432164	1.075062121	-3.88351178	37.66049707
Bootstrap 43	32	0.001452573	0.000102496	4.313854306	1.291585834	-4.029621431	32.56799317
Bootstrap 44	54	0.124198789	0.011646127	10.11144945	1.082872827	-9.719696572	31.93033556
Bootstrap 45	34	8165.810219	602.0522527	3.98136882	1.287336173	-3.968704609	38.45540475
Bootstrap 46	22	1670.922137	118.0402369	6.065194321	1.156038294	-6.19593359	37.43649725
Bootstrap 47	38	9954.227214	337.2317392	14.48991367	1.055288739	-13.82486513	41.72457806
Bootstrap 48	250	0.028523214	0.000781279	3.058969374	1.046897256	-5.095850125	46.55126849
Bootstrap 49	39	23.28140636	0.099726428	0.920307447	3.554080339	0.297473069	41.49829091
Bootstrap 50	49	131.5783776	0.04774296	1.110066714	4.114266777	0.429692565	40.00356508
Bootstrap 51	52	0.000158401	1.53E-05	9.4316522	1.074828233	-9.387978823	24.1950322
Bootstrap 52	67	318.0920418	0.220998891	0.792144166	2.999776766	0.187359742	41.09391854
Bootstrap 53	55	286.3730254	0.129180923	1.005363217	2.260222002	-0.442843422	44.14839909
Bootstrap 54	59	161.8763049	1.00E-16	3.68927218	1.204130357	-3.970681619	22.61021696
Bootstrap 55	59	0.092324235	0.006684413	0.570128983	2.232812703	-0.194138264	50.5645686
Bootstrap 56	81	13171.90109	944.5526206	3.555470334	1.109032763	-4.713021254	37.41365521
Bootstrap 57	45	70.12197523	0.111657209	0.546758545	2.312506992	-0.106564615	29.43959636
Bootstrap 58	62	35.41662179	0.420226352	0.885537169	2.089211489	-0.481688931	43.51534664
Bootstrap 59	32	121.6966762	32.7124238	8.692377119	1.26475178	-7.17840625	43.10114624
Bootstrap 60	29	88.02973322	1.00E-16	1.223744678	11.76200363	1.624365819	43.29655883
Bootstrap 61	43	337.1586123	0.00305471	0.95660164	5.240843525	0.838641082	45.87533227
Bootstrap 62	40	292.8016268	0.909711344	1.285416334	7.871838343	1.097381103	43.69082569
Bootstrap 63	38	529.7845785	0.109262437	2.949290213	1.619956313	-2.49978463	33.59704959
Bootstrap 64	250	25.58082862	1.00E-16	2.97090298	1.036925326	-5.343433292	33.87694263
Bootstrap 65	32	1.328838487	0.046529497	5.283995571	1.270709969	-5.14009247	36.87462849
Bootstrap 66	38	476.0524768	18.48132544	7.412766407	1.127718126	-7.545636655	41.65450445
Bootstrap 67	250	303.5551472	0.029116166	0.757482107	1.172055903	-2.298250993	48.8696337
Bootstrap 68	500	17.11744524	0.099070463	0.729242551	1.14926801	-2.377600936	43.69782645
Bootstrap 69	33	0.080267914	0.007764531	1.290118022	5.235763751	0.581408828	41.52007905
Bootstrap 70	35	191.6966707	0.69090285	1.050979468	8.466244261	1.359425631	33.33077697
Bootstrap 71	78	62.16579675	0.543490747	0.666157246	1.716057261	-0.765331657	32.08145414
Bootstrap 72	41	0.013667952	0.000557484	2.021106774	5.347749809	0.04342047	36.37260632
Bootstrap 73	31	8031.62066	638.7516075	7.310080107	1.171378932	-7.090248072	24.62703618
Bootstrap 74	39	151.88692	13.28179855	13.4688068	1.104835669	-12.4503032	36.21246771
Bootstrap 75	69	365.8046479	5.617616273	2.365815703	1.321831339	-2.775167363	52.16660059
Bootstrap 76	35	1225.448281	133.2581485	9.150910874	1.115133833	-8.483607009	39.1488506
Bootstrap 77	28	122.1253859	8.61E-12	3.500516008	1.313781347	-3.497223918	45.92380772
Bootstrap 78	84	0.000171893	9.15E-06	5.148004297	1.107685649	-5.7348162	37.73848641
Bootstrap 79	39	22.24853474	5.61E-13	7.619230272	1.14813967	-7.289554355	45.49651537
Bootstrap 80	36	39.73009946	7.66E-10	6.54950398	1.197005269	-6.200176663	34.67920014
Bootstrap 81	53	0.049052023	0.00016088	1.071878901	2.600852343	-0.277986228	42.85282346
Bootstrap 82	85	533.2651555	33.23832695	6.085959907	1.091737304	-6.906421563	41.89610481
Bootstrap 83	34	262.5236705	14.96306029	3.482061598	1.243747682	-3.863555342	39.12432788
Bootstrap 84	54	317.8021435	37.66892637	1.299535065	1.611224237	-1.346501928	27.42543944
Bootstrap 85	91	5681.102668	150.7123457	2.98107212	1.093784102	-4.361858614	35.39386991
Bootstrap 86	41	42.12897778	2.20E-10	9.46275042	1.14979582	-8.366844221	35.48531159
Bootstrap 87	20	328.2198272	0.445604199	1.452413743	15.77284982	1.77085533	32.41357278
Bootstrap 88	1000	20.91296321	0.096163837	0.799297541	1.030147862	-4.042155423	35.10381205
Bootstrap 89	67	0.027288254	0.003464822	1.819801911	1.436455472	-2.038957011	41.57403912
Bootstrap 90	41	0.015862185	0.001312784	2.223126284	1.507872622	-2.185772516	35.28070066
Bootstrap 91	1000	3.465679476	0.039779349	6.017009462	1.011812486	-9.131060669	37.88316302
Bootstrap 92	45	24.81556342	1.00E-16	8.615594987	1.095621903	-8.445183469	45.67905841
Bootstrap 93	23	84.38011396	0.088273358	0.741233902	3.151078772	0.141860513	38.72778933
Bootstrap 94	26	62.99501662	2.34E-12	5.447001962	1.287522265	-5.052556738	37.12959134
Bootstrap 95	96	284.0546415	27.589277	1.242438892	1.306309447	-2.037295353	39.90714658
Bootstrap 96	86	2.22E-05	3.70E-07	42.47314565	1.017482028	-39.9092119	41.47679901
Bootstrap 97	354	13.40272287	0.000188018	105.0363178	1.008088353	-87.30711765	35.60768359
Bootstrap 98	32	0.000630745	2.39E-05	10.16019637	1.155046505	-9.080993762	37.77213978
Bootstrap 99	35	396.8609019	9.051723878	10.24402679	1.125442258	-9.849347938	38.4446561
Bootstrap 100	86	32.7279824	1.759348037	0.852782164	1.612150788	-1.077105513	40.88500956
