## Supplementary_Table_5 for "Multiple distinct evolutionary mechanisms govern the dynamics of selfish mitochondrial genomes"

Data set	N	alpha	beta	gamma	delta	epsilon	LN(likelihood)
Empirical	23	9.698005266	3.149830882	13.14075935	1.095132884	-9.875458146	21.79522057
Bootstrap 1	20	1298.493048	614.448785	0.849293789	6.075479652	1.209110078	19.20616677
Bootstrap 2	43	5890.045973	3676.658596	0.256541042	1.716409151	-0.745285478	21.67315493
Bootstrap 3	31	5.66991975	1.432286014	4.476022141	1.227978859	-3.551250236	22.50684398
Bootstrap 4	354	33.47854808	2.72E-05	55.81070323	0.996830467	-40.93836661	13.02988009
Bootstrap 5	76	2.744507274	0.772502681	12.03630372	1.096909234	-9.977622129	19.36653702
Bootstrap 6	51	1.625203474	0.469253023	160.4765926	1.106405435	-119.5944678	12.55559416
Bootstrap 7	27	1594.813931	876.6722009	24.14093719	1.115282369	-15.98956293	14.06174318
Bootstrap 8	25	920.7411965	331.6353645	0.74064051	3.146696289	0.445984481	14.66153276
Bootstrap 9	13	3862.837603	1413.615962	19.88356421	1.049214003	-14.44015505	7.279840917
Bootstrap 10	86	0.001349792	0.000146653	31.24690815	1.028957733	-21.98203994	18.45150234
Bootstrap 11	21	21.42375739	6.23E-10	6.372630863	1.156102444	-4.606798959	16.24631255
Bootstrap 12	26	3862.907379	1025.828336	10.04626015	1.07124288	-7.905524366	18.00848912
Bootstrap 13	23	445.1025466	219.8168665	0.684500878	4.674370427	0.936067667	17.08949629
Bootstrap 14	354	27.72661092	0.141387017	53.29811404	1.002024447	-37.96639828	18.15715865
Bootstrap 15	707	3.014743787	1.254689574	58.14026547	1.145688834	-36.33380029	11.5816857
Bootstrap 16	47	27316.15119	15825.67688	-19.21213037	1.017891526	0.364362889	21.86219892
Bootstrap 17	125	196098.7994	97033.14017	50.52509435	1.077120289	-36.0791327	29.36137605
Bootstrap 18	30	1529.354487	251.2526921	3.854919388	1.281490571	-3.161572665	19.16954882
Bootstrap 19	17	23.99176014	1.40E-11	11.99857471	1.04516224	-8.517071046	6.556203561
Bootstrap 20	99	12.88765548	4.972039971	0.420340255	1.512570519	-0.97617215	15.22611732
Bootstrap 21	15	910.9479368	572.862129	3.290263289	1.38737846	-2.820863651	14.70209695
Bootstrap 22	177	0.986071148	0.050152731	29.36881742	1.021538426	-20.46274827	12.87868691
Bootstrap 23	17	4402.388045	2726.881912	5.053896745	1.406040658	-3.275768859	36.33499639
Bootstrap 24	500	2.487736916	0.822880799	54.0171365	1.077601694	-40.91534629	14.4885683
Bootstrap 25	97	0.987791673	0.510047477	3.703108365	1.396578922	-3.106675388	15.77050314
Bootstrap 26	69	302.7247839	137.2020462	-31.83253954	0.987574047	1.468984838	17.8215466
Bootstrap 27	21	3.556167233	0.970191871	4.908612526	1.21495119	-4.048109948	19.00013026
Bootstrap 28	20	4.576741901	1.118736325	8.932917541	1.127414214	-6.766613937	8.589022573
Bootstrap 29	25	21.10906093	1.00E-16	8.149781451	1.034858595	-6.727012363	11.40627369
Bootstrap 30	125	0.001216312	0.000131654	0.998212114	1.261852053	-1.739695745	23.10887108
Bootstrap 31	22	29.66675747	14.91346681	8.811458757	1.26112995	-6.72459493	24.48194595
Bootstrap 32	34	0.147311539	0.024329862	13.50818001	1.01298001	-10.75590403	14.74870484
Bootstrap 33	90	8.747866941	1.902353135	202.1683823	1.072131812	-164.7400313	12.96183375
Bootstrap 34	25	7464.712901	2623.79897	4766.628261	1.069503162	-3429.772725	9.070126945
Bootstrap 35	25	6022.068296	1317.797404	15.69127831	1.013130808	-11.58223195	27.13870031
Bootstrap 36	37	135.8733982	70.39582855	16.54295508	1.143040885	-11.69927871	18.03214246
Bootstrap 37	34	18.21399885	7.953605973	1.452271066	3.712416543	0.261674945	26.35066337
Bootstrap 38	30	4.171854186	1.565819873	18.52479788	1.16035384	-13.31590474	16.39024698
Bootstrap 39	125	4.193798568	1.549638719	22.17484679	1.076615096	-15.79764413	25.10689519
Bootstrap 40	91	16.22364447	10.33405692	-0.64148335	1.358727401	-1.46802072	22.49253711
Bootstrap 41	38	0.030817171	0.003712067	27.56904758	1.055449648	-19.32108542	13.38900843
Bootstrap 42	100	1.910382046	0.576174273	25.29834202	1.093585766	-16.34551009	8.202272867
Bootstrap 43	16	6436.961906	3392.637109	38.74087852	1.103673624	-26.49244107	12.60096914
Bootstrap 44	354	0.322301	0.05575327	9.817217473	1.079603242	-7.689219951	14.5988951
Bootstrap 45	21	3.15351736	1.128227342	12.53577454	1.287970882	-8.528097504	15.64867365
Bootstrap 46	1000	1.206748338	0.321851741	31.40568324	1.114967266	-21.60086466	17.87984497
Bootstrap 47	34	6118.84335	2101.201655	21.46848945	1.047123871	-15.36357628	12.58510005
Bootstrap 48	27	6.104856549	0.667764958	18.97669291	1.058219324	-14.31500462	16.80188407
Bootstrap 49	37	1.640624954	0.158141453	15.23269983	1.084984395	-11.28010427	20.58663415
Bootstrap 50	23	432.6418626	170.2088689	1.046943737	6.631469955	1.192808899	8.176935882
Bootstrap 51	53	13988.62606	6306.793482	71.51652973	1.067922219	-45.75677606	26.83843698
Bootstrap 52	95	0.063981116	0.01828176	1.12012535	1.324889706	-1.566504445	15.02903086
Bootstrap 53	99	0.423224151	0.062433632	8.543976063	1.054648377	-7.310790438	13.58286908
Bootstrap 54	66	0.014635974	0.004949956	26.30850592	1.029599821	-17.72267723	21.36277766
Bootstrap 55	91	0.247282527	0.030036005	40.40947523	1.050033768	-29.74202944	16.88339695
Bootstrap 56	49	2.24E-06	3.64E-07	28.92610199	0.996309325	-21.56163221	21.98550185
Bootstrap 57	94	15733.11097	6117.611976	160.4844484	1.070801642	-112.2926303	22.65587105
Bootstrap 58	66	17172.70948	7182.273307	5.612878946	1.049497708	-6.048862239	23.61634249
Bootstrap 59	21	2671.38651	1572.059104	10.09880301	1.209428706	-6.926665973	21.09840597
Bootstrap 60	250	4.937863508	0.823196991	57.04804658	1.026620276	-41.16484367	20.44884964
Bootstrap 61	15	712.861421	256.4911725	10.39548954	1.274762556	-7.696111556	33.5111586
Bootstrap 62	20	0.006620476	0.001274918	8.962002391	1.138754474	-6.734854098	4.733930998
Bootstrap 63	43	0.424495066	0.047593607	15.42656609	1.094781443	-11.00481786	15.4462811
Bootstrap 64	72	0.257333551	0.04781481	282.7642101	1.069952114	-221.3128807	12.60437703
Bootstrap 65	17	0.000273906	1.78E-05	8.542359552	1.199822348	-5.923270844	18.21878021
Bootstrap 66	33	4033.948458	2040.077936	-18251.13841	1.034546629	981.7539724	20.97207744
Bootstrap 67	42	199993.5152	108541.2383	-357829.1064	1.089455741	8519.154584	20.92556109
Bootstrap 68	30	11282.20297	4401.850477	5.230871115	1.119632501	-4.363359598	14.17053479
Bootstrap 69	125	135.335607	0.054637817	83.33822644	1.025946981	-55.51113027	14.17568515
Bootstrap 70	1000	7.70466863	3.231317464	242.5650478	1.171805508	-167.878555	15.6190529
Bootstrap 71	23	0.27043167	0.094923374	9.31970907	1.226136405	-6.753305892	11.56049154
Bootstrap 72	33	7.554591027	2.995474066	7.37404169	1.14440942	-6.391654675	31.30239467
Bootstrap 73	18	4.624519911	1.943249037	14.42389634	1.220738641	-10.07636304	23.06091132
Bootstrap 74	26	0.205616966	0.030759334	7.413348973	1.073226268	-6.273882309	15.09048909
Bootstrap 75	33	1347.38355	905.8087795	-5.465735164	1.236605935	-0.926614586	8.992509553
Bootstrap 76	24	6615.942512	1949.411204	9.002039471	1.185875921	-6.420772215	19.08162689
Bootstrap 77	15	7.017569229	1.829972896	12.67169116	1.19228068	-8.992569638	7.84015199
Bootstrap 78	24	27.93450004	1.00E-16	29.02405513	1.09989395	-20.57991738	11.75294173
Bootstrap 79	29	6.276527881	1.485342707	34.59447075	1.094276866	-26.43836593	9.969702905
Bootstrap 80	51	16782.45992	8319.370683	-43832.74012	1.04227435	3015.606436	16.92987901
Bootstrap 81	99	1.505791718	0.573945607	19.50910525	1.179579969	-14.31129225	19.98625443
Bootstrap 82	35	4781.000669	2751.232219	110.7717929	1.159986108	-68.68886234	26.18585819
Bootstrap 83	90	189552.5844	97288.61977	-382525.3126	1.033604497	5210.14025	22.41715302
Bootstrap 84	83	0.096596034	0.014758109	13.16607583	1.043581112	-10.07064727	30.33734385
Bootstrap 85	53	18.62264219	1.00E-16	14.89120686	1.016164304	-11.687191	18.30262827
Bootstrap 86	55	2239.516065	1294.803058	77.08786397	1.045009025	-48.16060176	21.58653725
Bootstrap 87	35	23.25133614	7.25E-10	10.20578092	1.048950308	-7.898682966	8.360002397
Bootstrap 88	83	0.734973681	0.161837502	8.578745565	1.129148051	-6.580869339	30.98140085
Bootstrap 89	26	12939.90707	5161.707458	14.29301188	1.057268961	-10.70192111	15.83461318
Bootstrap 90	40	15372.98829	4777.35026	31.44147995	1.045855433	-23.41704863	13.43387537
Bootstrap 91	30	10932.79341	3048.083033	12.1318878	1.050169328	-9.159010228	10.46809054
Bootstrap 92	25	119.1641729	66.90939308	0.74947139	5.291224336	1.056283103	21.6284825
Bootstrap 93	177	0.240390435	0.058061435	25.03462875	1.099336616	-18.18208378	17.87099691
Bootstrap 94	18	0.00019229	1.72E-05	10.69347352	1.107693894	-8.096018138	26.40794613
Bootstrap 95	18	51.69990822	14.49809911	6.273702906	1.214099783	-4.526882453	18.2269884
Bootstrap 96	36	7395525.974	2471101.629	16.27258631	1.042595899	-13.23620189	16.52578409
Bootstrap 97	32	25.63695939	5.52E-09	8.926215549	1.148213586	-6.764648724	23.03049707
Bootstrap 98	30	0.00735932	0.000839796	13.69316011	1.054021713	-9.854434811	12.44918122
Bootstrap 99	41	3.846224192	1.14040119	17.93837589	1.122591419	-13.19733731	24.16654071
Bootstrap 100	49	12.9241812	5.108274332	9.449492296	1.094498034	-7.759114968	12.09158341
