## Supplementary material for "Multiple distinct evolutionary mechanisms govern the dynamics of selfish mitochondrial genomes": mpt2_intra_organismal_selection_source_source_data

Replicate	Parent	Adult progeny
1	0.810543657	0.838815789
2	0.468030691	0.596050269
3	0.473163842	0.450832073
4	0.662790698	0.653562654
5	0.581460674	0.632750397
6	0.416078984	0.425882353
7	0.804407713	0.787018256
8	0.935863874	0.941348974
9	0.821218075	0.831288344
10	0.707055215	0.718969555
11	0.819012797	0.77037037
12	0.738670695	0.688391039
13	0.659973226	0.780856423
14	0.81184669	0.735376045
15	0.792602378	0.808450704
16	0.76	0.676020408
17	0.568	0.587044534
18	0.57635468	0.604265403
19	0.537177542	0.571174377
20	0.585106383	0.530567686
21	0.389632107	0.358070501
22	0.677740864	0.692307692
23	0.882009346	0.867158672
