## Supplementary material for "Multiple distinct evolutionary mechanisms govern the dynamics of selfish mitochondrial genomes": mpt2_organismal_selection_source_data

Generation	Rep 1	Rep 2	Rep 3	Rep 4
0	-0.207170778	0.529445057	-0.225597061	-0.356605153
1	-1.018279815	-0.635135253	-0.664577875	-0.417725753
2	-1.175878583	-0.277174738	-0.469727061	-0.257590639
3	-0.783379768	-0.177317402	-0.498169142	0.093473298
4	-0.24055387	0.137295524	-0.752071112	0.395897441
5	0.097912231	-0.141981781	-1.238317898	-0.03002786
6	-0.696037943	0.356972655	-0.206194334	1.03194183
