## Supplementary material for "Multiple distinct evolutionary mechanisms govern the dynamics of selfish mitochondrial genomes": mpt4_intra_organismal_selection_source_data

Replicate	Parent	Adult progeny
1	0.751968504	0.780287474
2	0.857142857	0.933503836
3	0.777576854	0.851102941
4	0.791311094	0.817589577
5	0.673041894	0.817266187
6	0.837104072	0.843710292
7	0.727762803	0.753794266
8	0.730842912	0.798053528
9	0.783242259	0.858064516
10	0.792634107	0.874418605
11	0.845070423	0.91
12	0.779661017	0.785087719
13	0.831191088	0.897506925
14	0.781860829	0.865771812
15	0.773195876	0.892307692
16	0.865317516	0.900775194
17	0.832083958	0.862433862
18	0.622504537	0.615577889
19	0.90487239	0.902892562
20	0.854788877	0.861271676
21	0.815831987	0.852575488
22	0.785381026	0.881804044
23	0.668246445	0.678958785
24	0.79601518	0.834710744
