## Supplementary material for "Multiple distinct evolutionary mechanisms govern the dynamics of selfish mitochondrial genomes": mpt4_organismal_selection_source_data

Generation	Rep 1	Rep 2	Rep 3	Rep 4
0	0.233028065	0.516058436	0.116814745	-0.281357475
1	-0.623225581	-1.949637877	-1.135188461	-1.717687892
2	-1.21648739	-2.26910755	-1.741331019	-1.925974741
3	-2.48751516	-2.355541224	-2.287683044	-3.241166965
4	-3.646485263	-2.437085725	-2.561249325	-3.656875837
5	-4.682013543	-3.648374566	-3.714097191	-4.188983247
6	-5.562051298	-4.828971283	-3.118679004	-5.169096185
