## Supplementary material for "Multiple distinct evolutionary mechanisms govern the dynamics of selfish mitochondrial genomes": mptDf2_intra_organismal_selection_source_data

Replicate	Parent	Adult progeny
1	0.738137083	0.843195266
2	0.833809252	0.820754717
3	0.762987013	0.826347305
4	0.752043597	0.853249476
5	0.759403833	0.792792793
6	0.817077659	0.827050998
7	0.733379027	0.79281768
8	0.829367777	0.86984127
9	0.826057757	0.848874598
10	0.795600367	0.853754941
11	0.719672131	0.818396226
12	0.787949015	0.77212806
13	0.799333888	0.868489583
14	0.816901408	0.888172043
15	0.816326531	0.888579387
16	0.739837398	0.804421769
17	0.852483321	0.859582543
18	0.806916427	0.810234542
19	0.845253576	0.845614035
20	0.757465404	0.836244541
21	0.811594203	0.878846154
22	0.838530839	0.819838057
23	0.769230769	0.86115993
24	0.819672131	0.84103512
