## Supplementary material for "Multiple distinct evolutionary mechanisms govern the dynamics of selfish mitochondrial genomes": mptDf2_oganismal_selection_source_data

Generation	Rep 1	Rep 2	Rep 3	Rep 4
0	1.021243917	0.729015291	0.495711586	0.773357617
1	-1.986327089	-0.879119724	-0.76657702	-0.964254781
2	-2.335417045	-1.606864167	-1.8078342	-0.960720256
3	-3.366541125	-2.579809677	-1.757728307	-2.607439087
4	-3.985057798	-3.767347032	-3.371791798	-2.925092094
5	-5.548265067	-4.828849442	-4.103328287	-4.292952283
6	-6.687546814	-5.898190902	-4.831965004	-4.885281939
