## Supplementary material for "Multiple distinct evolutionary mechanisms govern the dynamics of selfish mitochondrial genomes": mptDf3_intra_organismal_selection_source_data

Replicate	Parent	Adult progeny
1	0.454372624	0.43597561
2	0.405951116	0.414141414
3	0.202020202	0.177777778
4	0.688866799	0.606382979
5	0.377635197	0.372881356
6	0.271889401	0.234527687
7	0.158600149	0.113149847
8	0.302302302	0.275964392
9	0.227738377	0.317241379
10	0.479149632	0.51951952
11	0.426124197	0.422360248
12	0.391556291	0.41160221
13	0.477432297	0.589473684
14	0.170684667	0.256267409
15	0.389157793	0.387096774
16	0.207865169	0.170603675
17	0.747330961	0.636363636
18	0.097162511	0.120588235
19	0.529527559	0.497206704
20	0.54	0.537190083
21	0.546830653	0.608815427
22	0.248979592	0.266331658
23	0.44598338	0.537704918
