## Supplementary material for "Multiple distinct evolutionary mechanisms govern the dynamics of selfish mitochondrial genomes": mutant_frequency_samples_source_data

uaDf5	mpt1	mpt2	mptDf3	mptDf2	mpt4
0.220113852	0.01432182	0.389632107	0.097162511	0.719672131	0.622504537
0.250909091	0.019384265	0.416078984	0.158600149	0.733379027	0.668246445
0.288497217	0.026479751	0.468030691	0.170684667	0.738137083	0.673041894
0.292016807	0.029535865	0.473163842	0.202020202	0.739837398	0.727762803
0.294749403	0.048752835	0.537177542	0.207865169	0.752043597	0.730842912
0.417391304	0.059766764	0.568	0.227738377	0.757465404	0.751968504
0.418115279	0.087102178	0.57635468	0.248979592	0.759403833	0.773195876
0.428864569	0.102112676	0.581460674	0.271889401	0.762987013	0.777576854
0.438993711	0.114583333	0.585106383	0.302302302	0.769230769	0.779661017
0.472193075	0.120065789	0.659973226	0.377635197	0.787949015	0.781860829
0.480836237	0.128787879	0.662790698	0.389157793	0.795600367	0.783242259
0.501535312	0.12961211	0.677740864	0.391556291	0.799333888	0.785381026
0.505070994	0.138043478	0.707055215	0.405951116	0.806916427	0.791311094
0.530410184	0.158389262	0.738670695	0.426124197	0.811594203	0.792634107
0.531914894	0.166854566	0.76	0.44598338	0.816326531	0.79601518
0.539385848	0.166855846	0.792602378	0.454372624	0.816901408	0.815831987
0.552204176	0.172018349	0.804407713	0.477432297	0.817077659	0.831191088
0.554621849	0.178114086	0.810543657	0.479149632	0.819672131	0.832083958
0.565217391	0.18380744	0.81184669	0.529527559	0.826057757	0.837104072
0.569230769	0.244239631	0.819012797	0.54	0.829367777	0.845070423
0.574926543	0.278612717	0.821218075	0.546830653	0.833809252	0.854788877
0.576142132		0.882009346	0.688866799	0.838530839	0.857142857
0.580570547		0.935863874	0.747330961	0.845253576	0.865317516
0.581717452				0.852483321	0.90487239
0.58504222
0.595959596
0.599303136
0.599431818
0.600347524
0.606753813
0.611392405
0.616022099
0.616071429
0.621776504
0.623511905
0.632380952
0.632502308
0.639461883
0.644745326
0.647117296
0.649517685
0.660818714
0.667042889
0.670588235
0.671232877
0.677581864
0.678787879
0.679060665
0.680451128
0.685950413
0.686746988
0.687058824
0.68852459
0.696236559
0.696920584
0.7
0.708092486
0.712143928
0.717131474
0.719626168
0.721003135
0.721973094
0.724324324
0.734385724
0.73630137
0.742296919
0.743243243
0.751412429
0.756097561
0.75952381
0.76199262
0.765217391
0.768199234
0.774025974
0.774305556
0.775280899
0.779369628
0.783882784
0.786279683
0.801393728
0.838509317
