## Supplementary material for "Multiple distinct evolutionary mechanisms govern the dynamics of selfish mitochondrial genomes": uaDf5_intra_organismal_selection_source_data

Replicate	Parent	Adult progeny
1	0.644745326	0.730569948
2	0.472193075	0.531343284
3	0.717131474	0.709976798
4	0.580570547	0.670454546
5	0.647117296	0.667553192
6	0.734385724	0.742009132
7	0.428864569	0.538461539
8	0.294749403	0.408536585
9	0.623511905	0.666666667
10	0.600347524	0.635678392
11	0.677581864	0.67115903
12	0.292016807	0.391025641
13	0.712143928	0.76344086
14	0.632502308	0.58045977
15	0.667042889	0.713087248
16	0.696920584	0.694444444
17	0.639461883	0.74941452
18	0.288497217	0.339240506
19	0.539385848	0.646496815
20	0.660818714	0.717877095
21	0.606753813	0.565714286
22	0.611392405	0.72752809
23	0.530410184	0.590214067
24	0.505070994	0.601449275
25	0.501535312	0.566513762
26	0.250909091	0.372043011
27	0.220113852	0.34264432
28	0.58504222	0.600235849
29	0.708092486	0.656342183
30	0.418115279	0.418647166
