## Supplementary material for "Multiple distinct evolutionary mechanisms govern the dynamics of selfish mitochondrial genomes": uaDf5_organismal_selection_source_data

Generation	Rep 1	Rep 2	Rep 3	Rep 4	Rep 5	Rep 6	Rep 7	Rep 8
0	0.347399079	-0.472962852	0.076103949	-0.189946686	-0.091914618	-0.565719593	0.261910889	0.167619793
1	-1.328388033	-0.550588105	-0.425424925	-0.737868669	-0.402112634	-0.708553921	0.207482842	-0.032679834
2	-0.949641077	-0.423140744	-0.451111088	-0.484942046	-0.840261476	-0.867693076	0.190903275	0.018932445
3	-1.142602252	-0.826719219	-1.179952128	-1.195285028	-1.315628287	-1.375502467	-0.56643759	-0.139661443
4	-1.538406939	-0.863729392	-1.414612058	-1.334388378	-1.522382496	-2.070722838	-0.799198273	-0.437565502
5	-1.667344378	-1.559020404	-1.920982081	-1.501549724	-1.656255855	-2.554239587	-1.108040313	-0.663904838
6	-1.914040372	-2.021527641	-2.258029167	-1.698574022	-1.749463463	-2.987009905	-1.45205107	-0.968831503
7	-2.226121149	-2.063077078	-2.601890549	-2.219135959	-2.242811647	-3.06530382	-1.716988351	-0.960675879
8	-1.85076515	-1.913067679	-2.381272718	-2.289173246	-2.54048293	-3.709689828	-1.545236726	-1.224391639
9	-2.053249843	-1.961668707	-3.003525601	-2.6476049	-2.051590613	-3.167922592	-1.723544384	-1.351068267
